# Cell-free systems enable mechanistic characterization of genetically encoded RNA strand exchange circuits for programmable protein expression, logic, and biosensing

**DOI:** 10.1101/2025.09.25.678518

**Authors:** Fernanda Piorino, Eugenia Romantseva, Samuel W. Schaffter

## Abstract

Nucleic acid circuits are powerful tools for programming biology, but the design principles for operating these circuits in complex cellular environments remain poorly understood compared to simple *in vitro* settings. Cell-free expression systems (CFES) are uniquely suited to address this challenge, as they can integrate measurements ideal for either test tube or cellular settings. Further, because CFES are open systems, they enable a level of control over component concentration unattainable in cells. Here, we use CFES to characterize genetically encoded RNA circuits that operate *via* toehold-mediated strand exchange (TMSE). These circuits have been extensively characterized in *in vitro* transcription (IVT) reactions and were recently deployed as translational riboregulators in *Escherichia coli*, revealing key differences between the two environments. By systematically modulating the design parameters of these RNA circuits in both purified protein and lysate-based CFES, we elucidate the mechanisms linking TMSE to protein expression. Further, we combine measurements and alterations in CFES composition that are infeasible in cells to investigate interactions between cellular components and RNA circuit components that inform circuit design. Leveraging our mechanistic insights, we demonstrate how a single gate design can achieve multi-level and bidirectional gene regulation, logical operations, and small molecule biosensing. Our results establish a unified set of principles for designing and operating genetically encoded TMSE circuits across IVT, CFES, and bacterial environments, which should catalyze the widespread adoption of this platform for new applications in molecular programming, synthetic biology, and biotechnology.
