## Supplementary File S4 for "Cell-free systems enable mechanistic characterization of genetically encoded RNA strand exchange circuits for programmable protein expression, logic, and biosensing"

### Sheet: Sheet1
Reagent	Manufacturer	Catalog number
Tryptone	Fisher Scientific	BP1421-500
Sodium chloride	Millipore Sigma	S3014-500G
Yeast extract	Fisher Scientific	BP1422-500
Potassium phosphate dibasic	Millipore Sigma	60353-250G
Potassium phosphate monobasic	Millipore Sigma	P9791-100G
Isopropyl β-D-1-thiogalactopyranoside (IPTG)	Millipore Sigma	I6758-5G
Trizma® base	Millipore Sigma	T6066-500G
Acetic acid	Millipore Sigma	695092-100ML
Dithiothreitol (DTT)	Thermo Fisher (Invitrogen)	15508013
HBC620	MedChemExpress	HY-133520
Coenzyme A sodium salt hydrate (CoA)	Millipore Sigma	C3144-25MG
β-Nicotinamide adenine dinucleotide (NAD)	Millipore Sigma	N8535-15VL
tRNA from E. coli MRE600	Millipore Sigma (Roche)	10109541001¹
L-Glutamic acid hemimagnesium salt tetrahydrate	Millipore Sigma	49605-250G
L-Glutamic acid potassium salt monohydrate	Millipore Sigma	G1149-500G
L-Glutamic acid monoammonium salt	Toronto Research Chemicals	TRC-G597140
Folinic acid	Millipore Sigma	F7878-100MG
Spermidine	Millipore Sigma	85558-5G
1,4-Diaminobutane (putrescine)	Millipore Sigma	D13208-25G
HEPES	Thermo Fisher	11344041
Potassium oxalate monohydrate (oxalic acid)	Millipore Sigma	P0963-100G
NTP Set	ThermoFisher	R0481
Potassium hydroxide	Fisher Scientific	SP236-500
Phosphoenolpyruvate (PEP)	Millipore Sigma	860077-250MG
Pyruvate	Millipore Sigma	P5280-25G
L-Aspartic Acid	Millipore Sigma	A7219-100G
L-Valine	Millipore Sigma	V0500-25G
L-Tryptophan	Millipore Sigma	T0254-25G
L-Phenylalanine	Millipore Sigma	P2126-100G
L-Isoleucine	Millipore Sigma	I2752-25G
L-Leucine	Millipore Sigma	L8000-25G
L-Cysteine	Millipore Sigma	C7352-25G
L-Methionine	Millipore Sigma	M9625-25G
L-Alanine	Millipore Sigma	A7627-100G
L-Arginine	Millipore Sigma	A8094-25G
L-Asparagine	Millipore Sigma	A0884-25G
Glycine	Millipore Sigma	G7126-100G
L-Glutamine	Millipore Sigma	G3126-250G
L-Histidine	Millipore Sigma	H8000-25G
L-Lysine	Millipore Sigma	L5501-25G
L-Proline	Millipore Sigma	P0380-100G
L-Serine	Millipore Sigma	S4500-100G
L-Threonine	Millipore Sigma	T8625-25G
L-Tyrosine	Millipore Sigma	T3754-100G
Kanamycin	Millipore Sigma	K4000
Carbenicillin	Invitrogen	10177-102
1tRNA from E. coli MRE600, previously manufactured by Roche and used widely for cell-free gene expression, has been discontinued.
Sigma Aldrich provided another commercially available tRNA product, but from E. coli W (catalog number R1753). At the time this manuscript was written, Sigma Aldrich’s tRNA product was no longer available for purchase.
